# Somatic mutations and genome stability maintenance in clonal coral colonies

**DOI:** 10.1101/799643

**Authors:** Elora H. López, Stephen R. Palumbi

## Abstract

One challenge for multicellular organisms is maintaining genome stability in the face of mutagens across long life spans. Imperfect genome maintenance leads to mutation accumulation in somatic cells, which is associated with tumors and senescence in vertebrates. Colonial reef-building corals are often large, can live for hundreds of years, rarely develop recognizable tumors, and are thought to convert somatic cells into gamete producers, so they are a pivotal group in which to understand long-term genome maintenance. To measure rates and patterns of somatic mutations, we analyzed transcriptomes from 17-22 branches from each of four *Acropora hyacinthus* colonies, determined putative single nucleotide variants, and verified them with Sanger resequencing. Unlike for human skin carcinomas, there is no signature of mutations caused by UV damage, indicating either higher efficiency of repair than in vertebrates, or strong sunscreen protection in these shallow water tropical animals. The somatic mutation frequency per nucleotide in *A. hyacinthus* is on the same order of magnitude (10^−7^) as noncancerous human somatic cells, and accumulation of mutations with age is similar. Unlike mammals, loss of heterozygosity variants outnumber gain of heterozygosity mutations about 2:1. Although the mutation frequency is similar in mammals and corals, the preponderance of loss of heterozygosity changes and potential selection may reduce the frequency of deleterious mutations in colonial animals like corals. This may limit the deleterious effects of somatic mutations on the coral organism as well as potential offspring.
