## SupplementalTableS5 for "Somatic mutations and genome stability maintenance in clonal coral colonies"

chrom.pos	sample	ref	alt	genotype	totaldepth	refdepth	altdepth	GoH_or_LoH	Ti.Tv	WhattoWhat	PopulationPoly	VerifiedYesorNo	ColonyName
contig217171.205	AH06_13	T	C	T/C	21	18	3	DeNovo	Transition	TtoC	FALSE	yes	AH06
contig207383_82203.84	AH09_4C	C	G	C/G	53	47	6	DeNovo	Transversion	CtoG	FALSE	yes	AH09
contig7100.69	AH09_3A	A	G	A/G	29	25	4	DeNovo	Transition	AtoG	FALSE	yes	AH09
contig7100.69	AH09_3C	A	G	A/G	29	25	4	DeNovo	Transition	AtoG	FALSE	yes	AH09
contig176282_153388.581	AH09_3A	C	T	C/T	28	21	7	DeNovo	Transition	CtoT	FALSE	yes	AH09
contig150784.115	AH09_10A	A	C	A/C	40	29	11	DeNovo	Transversion	AtoC	FALSE	yes	AH09
contig152508.369	AH09_10A	T	C	T/C	22	16	6	DeNovo	Transition	TtoC	TRUE	yes	AH09
contig152508.369	AH09_4A	T	C	T/C	38	31	7	DeNovo	Transition	TtoC	TRUE	yes	AH09
contig152508.369	AH09_4C	T	C	T/C	12	4	8	DeNovo	Transition	TtoC	TRUE	yes	AH09
contig152508.369	AH09_6A	T	C	T/C	14	10	4	DeNovo	Transition	TtoC	TRUE	yes	AH09
contig152508.369	AH09_8C	T	C	T/C	9	5	4	DeNovo	Transition	TtoC	TRUE	yes	AH09
contig152508.369	AH09_9C	T	C	T/C	18	11	7	DeNovo	Transition	TtoC	TRUE	yes	AH09
contig187079.153	AH09_6A	A	G	A/G	18	10	8	DeNovo	Transition	AtoG	FALSE	yes	AH09
contig152171.68	AH09_10B	C	T	C/T	35	27	8	DeNovo	Transition	CtoT	FALSE	yes	AH09
contig176071.412	AH09_1B	G	C	G/C	67	59	8	DeNovo	Transversion	GtoC	FALSE	yes	AH09
contig176071.602	AH09_1B	C	T	C/T	73	62	11	DeNovo	Transition	CtoT	FALSE	yes	AH09
contig114781.169	AH09_10A	A	G	A/G	27	24	3	DeNovo	Transition	AtoG	FALSE	yes	AH09
contig114781.169	AH09_9C	A	G	A/G	30	27	3	DeNovo	Transition	AtoG	FALSE	yes	AH09
contig177683.192	AH09_10A	A	T	A/T	63	40	23	DeNovo	Transversion	AtoT	FALSE	yes	AH09
contig112877.66	AH75_2	G	A	G/A	12	1	11	DeNovo	Transition	AtoG	FALSE	yes	AH75
contig181086.130	AH88_14	A	T	A/T	63	48	15	DeNovo	Transversion	AtoT	FALSE	yes	AH88
contig181086.130	AH88_15	A	T	A/T	66	54	12	DeNovo	Transversion	AtoT	FALSE	yes	AH88
contig153908.94	AH88_16	T	G	T/G	57	51	6	DeNovo	Transversion	TtoG	TRUE	yes	AH88
contig154133.828	AH88_3	A	G	A/G	35	9	26	DeNovo	Transition	GtoA	FALSE	yes	AH88
contig154133.828	AH88_8	A	G	A/G	23	6	17	DeNovo	Transition	GtoA	FALSE	yes	AH88
contig107357.58	AH88_11	C	T	C/T	20	4	16	DeNovo	Transition	TtoC	FALSE	yes	AH88
contig107357.58	AH88_15	C	T	C/T	29	5	24	DeNovo	Transition	TtoC	FALSE	yes	AH88
contig600029.461	AH88_14	G	A	G/A	39	31	8	DeNovo	Transition	GtoA	FALSE	yes	AH88
contig600029.462	AH88_14	G	C	G/C	37	27	10	DeNovo	Transversion	GtoC	FALSE	yes	AH88
contig600029.514	AH88_14	T	G	T/G	13	10	3	DeNovo	Transversion	TtoG	FALSE	yes	AH88
contig186310.67	AH06_4	A	C	A/A	11	11	0	LoH	Transversion	CtoA	FALSE	yes	AH06
contig148570.137	AH06_1	A	C	A/A	26	26	0	LoH	Transversion	CtoA	FALSE	yes	AH06
contig216310.186	AH09_11A	C	T	C/C	29	29	0	LoH	Transition	TtoC	TRUE	yes	AH09
contig189780.62	AH09_6A	A	G	A/A	34	34	0	LoH	Transition	GtoA	FALSE	yes	AH09
contig183052.225	AH09_6A	C	T	C/C	37	37	0	LoH	Transition	TtoC	FALSE	yes	AH09
contig183052.225	AH09_9A	C	T	C/C	35	35	0	LoH	Transition	TtoC	FALSE	yes	AH09
contig149410.183	AH09_5A	A	G	G/G	11	0	11	LoH	Transition	AtoG	FALSE	yes	AH09
contig152222.51	AH09_6A	C	G	G/G	74	0	74	LoH	Transversion	GtoC	FALSE	yes	AH09
contig152222.51	AH09_8C	C	G	G/G	68	0	68	LoH	Transversion	GtoC	FALSE	yes	AH09
contig181255.188	AH09_7A	C	T	C/C	17	17	0	LoH	Transition	TtoC	TRUE	yes	AH09
contig180873.194	AH09_1A	T	G	G/G	12	0	12	LoH	Transversion	TtoG	TRUE	yes	AH09
contig189281_203950.666	AH09_11A	G	A	G/G	22	22	0	LoH	Transition	AtoG	FALSE	yes	AH09
contig189281_203950.666	AH09_4A	G	A	G/G	18	18	0	LoH	Transition	AtoG	FALSE	yes	AH09
contig189281_203950.666	AH09_7A	G	A	G/G	18	18	0	LoH	Transition	AtoG	FALSE	yes	AH09
contig189281_203950.666	AH09_8B	G	A	G/G	18	18	0	LoH	Transition	AtoG	FALSE	yes	AH09
contig600209.339	AH09_10B	G	T	G/G	44	44	0	LoH	Transversion	TtoG	FALSE	yes	AH09
contig209257.273	AH09_2C	A	G	A/A	29	29	0	LoH	Transition	GtoA	FALSE	yes	AH09
contig119782_145335.1263	AH09_11B	T	C	C/C	19	0	19	LoH	Transition	TtoC	TRUE	yes	AH09
contig208870.399	AH09_7A	T	C	T/T	20	18	0	LoH	Transition	CtoT	FALSE	yes	AH09
contig184216.46	AH09_3C	T	C	T/T	39	39	0	LoH	Transition	CtoT	FALSE	yes	AH09
contig210036.140	AH09_2B	A	G	A/A	16	16	0	LoH	Transition	GtoA	FALSE	yes	AH09
contig130410.129	AH09_8C	C	A	A/A	11	0	11	LoH	Transversion	CtoA	FALSE	yes	AH09
contig182839.155	AH09_10B	T	G	G/G	28	0	28	LoH	Transversion	TtoG	FALSE	yes	AH09
contig182839.155	AH09_11A	T	G	G/G	36	0	36	LoH	Transversion	TtoG	FALSE	yes	AH09
contig182839.155	AH09_5B	T	G	G/G	27	0	27	LoH	Transversion	TtoG	FALSE	yes	AH09
contig182839.155	AH09_8B	T	G	G/G	32	0	32	LoH	Transversion	TtoG	FALSE	yes	AH09
contig149551_151458.1030	AH09_1B	G	A	G/G	20	20	0	LoH	Transition	AtoG	FALSE	yes	AH09
contig149551_151458.1035	AH09_1B	C	A	C/C	22	22	0	LoH	Transversion	AtoC	FALSE	yes	AH09
contig149551_151458.1042	AH09_1B	G	A	G/G	23	23	0	LoH	Transition	AtoG	FALSE	yes	AH09
contig68848.206	AH75_3	T	C	C/C	18	0	18	LoH	Transition	TtoC	TRUE	yes	AH75
contig114732.119	AH75_8	T	C	T/T	12	12	0	LoH	Transition	CtoT	FALSE	yes	AH75
contig78339.449	AH75_4	T	G	T/T	25	25	0	LoH	Transversion	GtoT	TRUE	yes	AH75
contig155603.168	AH75_6	G	T	G/G	43	43	0	LoH	Transversion	TtoG	FALSE	yes	AH75
contig117540.349	AH75_16	T	C	T/T	30	30	0	LoH	Transition	CtoT	FALSE	yes	AH75
contig188499.113	AH88_17	G	A	A/A	14	0	14	LoH	Transition	GtoA	FALSE	yes	AH88
contig69367.386	AH88_8	C	A	A/A	11	0	11	LoH	Transversion	CtoA	TRUE	yes	AH88
contig600029.417	AH88_14	T	C	T/T	31	31	0	LoH	Transition	CtoT	FALSE	yes	AH88
contig151799.89	AH88_8	A	G	A/A	51	51	0	LoH	Transition	GtoA	FALSE	yes	AH88
contig111006.133	AH88_10	C	T	C/C	22	22	0	LoH	Transition	TtoC	TRUE	yes	AH88
